# Living in a metal-rich world: Enhanced growth and reduced metal accumulation in *Fusarium* fungi from the Kiirunavaara iron ore mine

**DOI:** 10.64898/2026.07.09.737466

**Authors:** P. Madsen, N. Hensen, M Orsucci, Hanna Johannesson

## Abstract

**Background:** Human activities such as mining generally lead to increased heavy metal concentrations in the environment. While traditional remediation techniques are often costly, the use of fungi as bioremediators, known as mycoremediation, is increasingly gaining attention as a sustainable approach for removal of heavy metals. Here, we evaluated heavy metal levels inside the Kiirunavaara iron ore mine in Northern Sweden and analysed fungal responses to various metal concentrations by comparing growth and metal uptake in mine-derived isolates and closely related control isolates.

**Results:** Sediments inside the mine were enriched in heavy metals compared to those from the outlet of the mine to natural lakes. Six *Fusarium* isolates were recovered from contaminated mining environments: five isolates from inside the mine were identified as *Fusarium oxysporum*, and one isolate from the outlet was identified as *Fusarium tricinctum*. Isolates from the mine and outlet showed overall higher survival and biomass production in presence of copper, iron, and zinc across a range of concentrations (up to 1000 mg/L) compared to control isolates. At the same time, these isolates often exhibited reduced relative metal uptake. As a result, mycoremediation potential, assessed as total uptake in the grown mycelium, was isolate-dependent.

**Conclusions:** Based on these results, we conclude that *Fusarium* isolates from the Kiirunavaara mine show increased growth in media enriched with heavy metals compared to closely related control isolates. We additionally show that mycoremediation potential is not necessarily associated with environmental origin. Instead, mycoremediation potential should be evaluated on a case-by-case basis for each isolate and based on specific needs for mycoremediation.
