## Supplementary Table for "Living in a metal-rich world: Enhanced growth and reduced metal accumulation in *Fusarium* fungi from the Kiirunavaara iron ore mine"

### Sheet: Table S1
Supplementary table 1: overview of isolate names, origin, species, and assessed sample sizes. Presence of growth in number of replicates and the number of replicates with sufficient weight to assess uptake and absolute uptake.
	origin					Survival (number of replicates showing growth)										Growth > 3.5 g fresh weight
	strain	species	group	country	substrate	MEB	Fe (mg / L)			Cu (mg / L)			Zn (mg / L)			MEB	Fe (mg / L)			Cu (mg / L)			Zn (mg / L)
							200	600	1000	200	600	1000	200	600	1000		200	600	1000	200	600	1000	200	600	1000
	I3	F. oxysporum	mine	Sweden, Kiruna	Pumping pit KP 136	3	3	3	0	3	3	3	3	3	3	3	3	3	0	3	2	2	3	3	3
	I4	F. oxysporum	mine	Sweden, Kiruna	Pumping pit KP 112	3	3	3	3	3	3	3	3	3	3	3	3	3	0	3	3	3	3	3	3
	I5	F. oxysporum	mine	Sweden, Kiruna	Pumping pit KP 90	3	3	3	3	3	3	3	3	3	3	3	3	0	0	3	3	0	3	3	3
	I6	F. oxysporum	mine	Sweden, Kiruna	Pumping pit KP 57	3	3	3	0	3	3	3	3	3	3	3	3	3	0	3	3	0	3	3	3
	I7	F. oxysporum	mine	Sweden, Kiruna	Pumping pit KP 57	3	3	3	3	3	3	3	3	3	3	3	3	3	0	3	3	1	3	3	3
	cbs106.17	F. oxysporum	control	unknown	unknown	3	3	3	3	3	0	0	3	3	3	3	3	3	0	3	0	0	3	3	3
	cbs149.25	F. oxysporum	control	unknown	Musa sp.	3	3	3	0	3	3	0	3	3	3	3	3	3	0	3	0	0	0	0	0
	cbs151.27	F. oxysporum	control	unknown	Gladiolus sp.	3	3	3	3	3	0	0	3	3	3	3	1	2	0	3	0	0	3	3	0
	I8	F. tricinctum	outlet	Sweden, Kiruna	Outlet KVA 141	3	3	0	0	3	3	3	3	3	3	3	3	0	0	3	2	0	3	3	0
	cbs393.93	F. tricinctum	control	Germany, Berlin	winter wheat, culm base	3	3	0	0	3	3	3	3	3	3	3	3	0	0	3	0	0	3	3	0

### Sheet: Table S2
isolate	species	origin	metal identity	concentration	survival	fresh_weight (g)	weight (g)	uptake (mg HM / kg mycelium)	abs_uptake (mg HM)				Table S2: Overview of results for each replicate.
cbs106.17	F. oxysporum	control	Cu	1000	0	0	0						isolate	fungal isolate
cbs106.17	F. oxysporum	control	Cu	1000	0	0	0						species	fungal species
cbs106.17	F. oxysporum	control	Cu	1000	0	0	0						origin	origin of fungal isolate (control, mine, outlet)
cbs106.17	F. oxysporum	control	Cu	600	0	0	0						metal identity	metal type (copper, iron, zinc)
cbs106.17	F. oxysporum	control	Cu	600	0	0	0						concentration	addition of heavy metal to final concentration of 0 mg/L (control), 200 mg/L, 600 mg/L, 1000 mg/L
cbs106.17	F. oxysporum	control	Cu	600	0	0	0						survival	survival of fungal isolates, 0 for no growth, 1 for fresh weight > 0 g
cbs106.17	F. oxysporum	control	Fe	1000	1	2.0078	0.315225						fresh weight	fresh weight of isolates in g, assessed directly after vaccum filtration
cbs106.17	F. oxysporum	control	Fe	1000	1	2.1069	0.337104						weight	performance: dry weight of isolates in g, assessed by ALS Scandinavia
cbs106.17	F. oxysporum	control	Fe	1000	1	2.5693	0.346855						uptake	Relative uptake of heavy metals, assessed in replicates with > 3.5 g fresh weight. Mg heavy metal per kg of dry weight mycelium
cbs106.17	F. oxysporum	control	Fe	600	1	3.8975	0.40534	14200	5.75583				abs_uptake	Bioremediation potential, the absolute uptake of mg heavy metal into the grown mycelium. Assessed in replicates with > 3.5 g fresh weight. Calculated by multiplying uptake with dry weight in kg
cbs106.17	F. oxysporum	control	Fe	600	1	5.9691	0.555126	39400	21.872
cbs106.17	F. oxysporum	control	Fe	200	1	3.8949	0.584235	10700	6.25131
cbs106.17	F. oxysporum	control	Zn	1000	1	6.3768	0.599419	10600	6.35384
cbs106.17	F. oxysporum	control	Cu	0	1	4.8045	0.610171	5.24	0.0031973
cbs106.17	F. oxysporum	control	Fe	0	1	4.8045	0.610171	78.8	0.0480815
cbs106.17	F. oxysporum	control	Zn	0	1	4.8045	0.610171	53.8	0.0328272
cbs106.17	F. oxysporum	control	Cu	0	1	5.2186	0.610576	7.98	0.0048724
cbs106.17	F. oxysporum	control	Fe	0	1	5.2186	0.610576	84.2	0.0514105
cbs106.17	F. oxysporum	control	Zn	0	1	5.2186	0.610576	53.9	0.0329101
cbs106.17	F. oxysporum	control	Cu	0	1	5.539	0.631446	9.21	0.00581562
cbs106.17	F. oxysporum	control	Fe	0	1	5.539	0.631446	84.6	0.0534203
cbs106.17	F. oxysporum	control	Zn	0	1	5.539	0.631446	64.4	0.0406651
cbs106.17	F. oxysporum	control	Cu	200	1	4.3704	0.633708	9740	6.17232
cbs106.17	F. oxysporum	control	Fe	200	1	4.983	0.64779	11100	7.19047
cbs106.17	F. oxysporum	control	Fe	600	1	5.896	0.64856	11700	7.58815
cbs106.17	F. oxysporum	control	Cu	200	1	4.3339	0.650085	10600	6.8909
cbs106.17	F. oxysporum	control	Cu	200	1	4.3096	0.655059	10700	7.00913
cbs106.17	F. oxysporum	control	Fe	200	1	4.6157	0.669277	10100	6.75969
cbs106.17	F. oxysporum	control	Zn	600	1	5.4075	0.719198	7410	5.32925
cbs106.17	F. oxysporum	control	Zn	600	1	6.1588	0.757532	6880	5.21182
cbs106.17	F. oxysporum	control	Zn	600	1	5.8103	0.76696	7780	5.96695
cbs106.17	F. oxysporum	control	Zn	1000	1	5.739	0.809199	9720	7.86541
cbs106.17	F. oxysporum	control	Zn	200	1	6.2472	0.82463	3240	2.6718
cbs106.17	F. oxysporum	control	Zn	200	1	6.8155	0.838306	3360	2.81671
cbs106.17	F. oxysporum	control	Zn	1000	1	6.4539	0.851915	6390	5.44374
cbs106.17	F. oxysporum	control	Zn	200	1	6.6225	0.860925	3550	3.05628
cbs149.25	F. oxysporum	control	Cu	1000	0	0	0
cbs149.25	F. oxysporum	control	Cu	1000	0	0	0
cbs149.25	F. oxysporum	control	Cu	1000	0	0	0
cbs149.25	F. oxysporum	control	Fe	1000	0	0	0
cbs149.25	F. oxysporum	control	Fe	1000	0	0	0
cbs149.25	F. oxysporum	control	Fe	1000	0	0	0
cbs149.25	F. oxysporum	control	Zn	1000	1	0.0158	0
cbs149.25	F. oxysporum	control	Zn	1000	1	0.036	0
cbs149.25	F. oxysporum	control	Zn	1000	1	0.0239	0
cbs149.25	F. oxysporum	control	Zn	600	0	0	0
cbs149.25	F. oxysporum	control	Zn	600	0	0	0
cbs149.25	F. oxysporum	control	Zn	600	0	0	0
cbs149.25	F. oxysporum	control	Zn	200	1	0.0888	0.0161616
cbs149.25	F. oxysporum	control	Zn	200	1	0.1611	0.0180432
cbs149.25	F. oxysporum	control	Zn	200	1	0.3186	0.0299484
cbs149.25	F. oxysporum	control	Cu	600	1	2.1245	0.235819
cbs149.25	F. oxysporum	control	Cu	600	1	2.1971	0.285623
cbs149.25	F. oxysporum	control	Cu	600	1	2.8657	0.355347
cbs149.25	F. oxysporum	control	Cu	200	1	3.9542	0.521954	4990	2.60455
cbs149.25	F. oxysporum	control	Fe	200	1	4.9967	0.549637	5320	2.92407
cbs149.25	F. oxysporum	control	Fe	600	1	6.0065	0.552598	25900	14.3123
cbs149.25	F. oxysporum	control	Cu	200	1	5.042	0.564704	5210	2.94211
cbs149.25	F. oxysporum	control	Cu	200	1	4.723	0.571483	5760	3.29174
cbs149.25	F. oxysporum	control	Cu	0	1	6.6453	0.651239	6.14	0.00399861
cbs149.25	F. oxysporum	control	Fe	0	1	6.6453	0.651239	107	0.0696826
cbs149.25	F. oxysporum	control	Zn	0	1	6.6453	0.651239	55.2	0.0359484
cbs149.25	F. oxysporum	control	Cu	0	1	7.1047	0.653632	7.66	0.00500682
cbs149.25	F. oxysporum	control	Fe	0	1	7.1047	0.653632	97.4	0.0636638
cbs149.25	F. oxysporum	control	Zn	0	1	7.1047	0.653632	54.2	0.0354269
cbs149.25	F. oxysporum	control	Fe	200	1	5.2456	0.666191	7700	5.12967
cbs149.25	F. oxysporum	control	Cu	0	1	7.9915	0.679277	7.23	0.00491118
cbs149.25	F. oxysporum	control	Fe	0	1	7.9915	0.679277	105	0.0713241
cbs149.25	F. oxysporum	control	Zn	0	1	7.9915	0.679277	56	0.0380395
cbs149.25	F. oxysporum	control	Fe	200	1	6.7562	0.702645	7280	5.11525
cbs149.25	F. oxysporum	control	Fe	600	1	7.4808	0.747332	23100	17.2634
cbs149.25	F. oxysporum	control	Fe	600	1	10.29	0.78204	21200	16.5792
cbs151.27	F. oxysporum	control	Cu	1000	0	0	0
cbs151.27	F. oxysporum	control	Cu	1000	0	0	0
cbs151.27	F. oxysporum	control	Cu	1000	0	0	0
cbs151.27	F. oxysporum	control	Cu	600	0	0	0
cbs151.27	F. oxysporum	control	Cu	600	0	0	0
cbs151.27	F. oxysporum	control	Cu	600	0	0	0
cbs151.27	F. oxysporum	control	Zn	1000	1	0.0795	0.0054855
cbs151.27	F. oxysporum	control	Zn	1000	1	0.053	0.008427
cbs151.27	F. oxysporum	control	Zn	1000	1	0.0663	0.011934
cbs151.27	F. oxysporum	control	Fe	1000	1	0.7132	0.135508
cbs151.27	F. oxysporum	control	Fe	1000	1	0.7038	0.138649
cbs151.27	F. oxysporum	control	Fe	1000	1	0.7388	0.14776
cbs151.27	F. oxysporum	control	Fe	600	1	2.8055	0.339465
cbs151.27	F. oxysporum	control	Fe	200	1	3.0583	0.370054
cbs151.27	F. oxysporum	control	Fe	200	1	2.9827	0.447405
cbs151.27	F. oxysporum	control	Fe	600	1	5.1734	0.615635	15000	9.23452
cbs151.27	F. oxysporum	control	Zn	600	1	4.1405	0.645918	7500	4.84438
cbs151.27	F. oxysporum	control	Zn	600	1	3.945	0.64698	7290	4.71648
cbs151.27	F. oxysporum	control	Fe	600	1	5.7922	0.660311	15000	9.90466
cbs151.27	F. oxysporum	control	Cu	0	1	6.7453	0.661039	5.38	0.00355639
cbs151.27	F. oxysporum	control	Fe	0	1	6.7453	0.661039	64.2	0.0424387
cbs151.27	F. oxysporum	control	Zn	0	1	6.7453	0.661039	54.6	0.0360928
cbs151.27	F. oxysporum	control	Cu	0	1	6.72	0.66864	5.48	0.00366415
cbs151.27	F. oxysporum	control	Fe	0	1	6.72	0.66864	65.4	0.0437291
cbs151.27	F. oxysporum	control	Zn	0	1	6.72	0.66864	53.9	0.0360397
cbs151.27	F. oxysporum	control	Cu	0	1	6.4714	0.69244	4.75	0.00328909
cbs151.27	F. oxysporum	control	Fe	0	1	6.4714	0.69244	59.6	0.0412694
cbs151.27	F. oxysporum	control	Zn	0	1	6.4714	0.69244	51	0.0353144
cbs151.27	F. oxysporum	control	Zn	600	1	4.3702	0.751674	6800	5.11139
cbs151.27	F. oxysporum	control	Cu	200	1	5.4497	0.757508	11100	8.40834
cbs151.27	F. oxysporum	control	Cu	200	1	5.755	0.788435	10800	8.5151
cbs151.27	F. oxysporum	control	Cu	200	1	6.4295	0.797258	10700	8.53066
cbs151.27	F. oxysporum	control	Fe	200	1	5.5063	0.831451	11100	9.22911
cbs151.27	F. oxysporum	control	Zn	200	1	9.2877	0.947345	3890	3.68517
cbs151.27	F. oxysporum	control	Zn	200	1	6.8686	0.961604	4640	4.46184
cbs151.27	F. oxysporum	control	Zn	200	1	7.2009	0.972121	4610	4.48148
cbs393.93	F. Tricintum	control	Cu	1000	0	0	0
cbs393.93	F. Tricintum	control	Cu	1000	0	0	0
cbs393.93	F. Tricintum	control	Cu	1000	0	0	0
cbs393.93	F. Tricintum	control	Cu	600	0	0	0
cbs393.93	F. Tricintum	control	Cu	600	0	0	0
cbs393.93	F. Tricintum	control	Cu	600	0	0	0
cbs393.93	F. Tricintum	control	Fe	1000	0	0	0
cbs393.93	F. Tricintum	control	Fe	1000	0	0	0
cbs393.93	F. Tricintum	control	Fe	1000	0	0	0
cbs393.93	F. Tricintum	control	Fe	600	0	0	0
cbs393.93	F. Tricintum	control	Fe	600	0	0	0
cbs393.93	F. Tricintum	control	Fe	600	0	0	0
cbs393.93	F. Tricintum	control	Zn	1000	1	0.038	0.00817
cbs393.93	F. Tricintum	control	Zn	1000	1	0.4072	0.0635232
cbs393.93	F. Tricintum	control	Zn	1000	1	0.8991	0.135764
cbs393.93	F. Tricintum	control	Zn	600	1	3.6546	0.431243	42800	18.4572
cbs393.93	F. Tricintum	control	Zn	600	1	3.8892	0.474482	52700	25.0052
cbs393.93	F. Tricintum	control	Fe	200	1	5.1747	0.476072	6620	3.1516
cbs393.93	F. Tricintum	control	Zn	600	1	5.5937	0.492246	50700	24.9569
cbs393.93	F. Tricintum	control	Zn	200	1	5.3586	0.534788	4250	2.27285
cbs393.93	F. Tricintum	control	Fe	200	1	5.8484	0.543901	6170	3.35587
cbs393.93	F. Tricintum	control	Cu	200	1	3.6504	0.605966	11300	6.84742
cbs393.93	F. Tricintum	control	Cu	200	1	4.9983	0.614791	10300	6.33235
cbs393.93	F. Tricintum	control	Zn	200	1	6.9328	0.623952	4530	2.8265
cbs393.93	F. Tricintum	control	Fe	200	1	5.6346	0.625441	3620	2.26409
cbs393.93	F. Tricintum	control	Cu	200	1	4.7906	0.627569	11500	7.21704
cbs393.93	F. Tricintum	control	Zn	200	1	6.5134	0.638313	4230	2.70006
cbs393.93	F. Tricintum	control	Cu	0	1	6.8066	0.775952	3.77	0.00292534
cbs393.93	F. Tricintum	control	Fe	0	1	6.8066	0.775952	51.9	0.0402719
cbs393.93	F. Tricintum	control	Zn	0	1	6.8066	0.775952	49.2	0.0381769
cbs393.93	F. Tricintum	control	Cu	0	1	7.4717	0.777057	4.16	0.00323256
cbs393.93	F. Tricintum	control	Fe	0	1	7.4717	0.777057	51.2	0.0397853
cbs393.93	F. Tricintum	control	Zn	0	1	7.4717	0.777057	48	0.0372987
cbs393.93	F. Tricintum	control	Cu	0	1	7.4094	0.800215	3.84	0.00307283
cbs393.93	F. Tricintum	control	Fe	0	1	7.4094	0.800215	51.1	0.040891
cbs393.93	F. Tricintum	control	Zn	0	1	7.4094	0.800215	51.7	0.0413711
I3	F. oxysporum	mine	Fe	1000	0	0	0
I3	F. oxysporum	mine	Fe	1000	0	0	0
I3	F. oxysporum	mine	Fe	1000	0	0	0
I3	F. oxysporum	mine	Fe	200	1	6.4807	0.453649	7780	3.52939
I3	F. oxysporum	mine	Fe	200	1	7.2919	0.554184	8370	4.63852
I3	F. oxysporum	mine	Cu	0	1	5.6584	0.577157	5.64	0.00325516
I3	F. oxysporum	mine	Fe	0	1	5.6584	0.577157	111	0.0640644
I3	F. oxysporum	mine	Zn	0	1	5.6584	0.577157	60.3	0.0348026
I3	F. oxysporum	mine	Cu	600	1	3.3519	0.586583
I3	F. oxysporum	mine	Cu	0	1	6.3634	0.591796	5.13	0.00303592
I3	F. oxysporum	mine	Fe	0	1	6.3634	0.591796	108	0.063914
I3	F. oxysporum	mine	Zn	0	1	6.3634	0.591796	54.6	0.0323121
I3	F. oxysporum	mine	Cu	600	1	3.9119	0.598521	15400	9.21722
I3	F. oxysporum	mine	Cu	600	1	3.9231	0.608081	13900	8.45232
I3	F. oxysporum	mine	Cu	0	1	6.333	0.614301	6.08	0.00373495
I3	F. oxysporum	mine	Fe	0	1	6.333	0.614301	109	0.0669588
I3	F. oxysporum	mine	Zn	0	1	6.333	0.614301	58.7	0.0360595
I3	F. oxysporum	mine	Fe	200	1	7.9815	0.678427	8220	5.57667
I3	F. oxysporum	mine	Zn	200	1	7.7464	0.681683	3360	2.29046
I3	F. oxysporum	mine	Zn	200	1	7.9901	0.687149	3270	2.24698
I3	F. oxysporum	mine	Zn	200	1	8.1587	0.709807	3140	2.22879
I3	F. oxysporum	mine	Zn	600	1	7.0792	0.729158	5880	4.28745
I3	F. oxysporum	mine	Zn	600	1	7.474	0.777296	4960	3.85539
I3	F. oxysporum	mine	Zn	600	1	7.7315	0.780882	5680	4.43541
I3	F. oxysporum	mine	Cu	200	1	9.789	0.900588	7090	6.38517
I3	F. oxysporum	mine	Zn	1000	1	10.5899	0.921321	7470	6.88227
I3	F. oxysporum	mine	Cu	200	1	10.8118	0.929815	7400	6.88063
I3	F. oxysporum	mine	Zn	1000	1	10.1224	0.941383	12100	11.3907
I3	F. oxysporum	mine	Cu	200	1	10.0572	0.945377	6620	6.25839
I3	F. oxysporum	mine	Zn	1000	1	12.22	0.95316	11000	10.4848
I3	F. oxysporum	mine	Fe	600	1	3.5796	0.350801	69400	24.3456
I3	F. oxysporum	mine	Fe	600	1	5.1752	0.382965	58300	22.3268
I3	F. oxysporum	mine	Cu	1000	1	5.1061	0.479973	10800	5.18371
I3	F. oxysporum	mine	Cu	1000	1	3.4014	0.4864
I3	F. oxysporum	mine	Cu	1000	1	5.0272	0.507747	11600	5.88987
I3	F. oxysporum	mine	Fe	600	1	6.2499	0.518742	45600	23.6546
I4	F. oxysporum	mine	Fe	1000	1	1.3471	0.204759
I4	F. oxysporum	mine	Fe	1000	1	1.6373	0.271792
I4	F. oxysporum	mine	Fe	1000	1	2.1334	0.296543
I4	F. oxysporum	mine	Cu	1000	1	4.4197	0.649696	12200	7.92629
I4	F. oxysporum	mine	Cu	1000	1	4.2675	0.652927	13700	8.94511
I4	F. oxysporum	mine	Cu	0	1	9.2437	0.665546	6.5	0.00432605
I4	F. oxysporum	mine	Fe	0	1	9.2437	0.665546	101	0.0672202
I4	F. oxysporum	mine	Zn	0	1	9.2437	0.665546	48.5	0.032279
I4	F. oxysporum	mine	Cu	0	1	7.1249	0.669741	5.2	0.00348265
I4	F. oxysporum	mine	Fe	0	1	7.1249	0.669741	98.8	0.0661704
I4	F. oxysporum	mine	Zn	0	1	7.1249	0.669741	51.4	0.0344247
I4	F. oxysporum	mine	Cu	0	1	8.6374	0.673717	7.05	0.00474971
I4	F. oxysporum	mine	Fe	0	1	8.6374	0.673717	111	0.0747826
I4	F. oxysporum	mine	Zn	0	1	8.6374	0.673717	53.1	0.0357744
I4	F. oxysporum	mine	Cu	1000	1	4.6408	0.714683	14900	10.6488
I4	F. oxysporum	mine	Cu	600	1	4.8068	0.730634	13500	9.86355
I4	F. oxysporum	mine	Cu	600	1	4.7515	0.731731	13100	9.58568
I4	F. oxysporum	mine	Zn	600	1	7.5255	0.745024	7760	5.78139
I4	F. oxysporum	mine	Zn	600	1	8.3852	0.746283	7240	5.40309
I4	F. oxysporum	mine	Fe	200	1	6.6285	0.74902	6960	5.21318
I4	F. oxysporum	mine	Cu	600	1	5.2295	0.758278	13700	10.3884
I4	F. oxysporum	mine	Zn	200	1	7.9797	0.766051	3930	3.01058
I4	F. oxysporum	mine	Fe	600	1	6.1635	0.770437	11000	8.47481
I4	F. oxysporum	mine	Zn	200	1	8.411	0.773812	3970	3.07203
I4	F. oxysporum	mine	Fe	200	1	6.9851	0.775346	6660	5.16381
I4	F. oxysporum	mine	Zn	600	1	7.4215	0.779258	6840	5.33012
I4	F. oxysporum	mine	Zn	200	1	8.1243	0.796181	3550	2.82644
I4	F. oxysporum	mine	Zn	1000	1	10.934	0.863786	8380	7.23853
I4	F. oxysporum	mine	Zn	1000	1	9.1985	0.873857	6120	5.34801
I4	F. oxysporum	mine	Zn	1000	1	7.8197	0.875806	5820	5.09719
I4	F. oxysporum	mine	Cu	200	1	7.0725	0.884062	8130	7.18743
I4	F. oxysporum	mine	Fe	200	1	7.4204	0.890448	6870	6.11738
I4	F. oxysporum	mine	Cu	200	1	9.5631	0.898931	8720	7.83868
I4	F. oxysporum	mine	Fe	600	1	8.7836	0.913494	16100	14.7073
I4	F. oxysporum	mine	Cu	200	1	11.2416	0.944294	7680	7.25218
I4	F. oxysporum	mine	Fe	600	1	8.6502	1.08127	12000	12.9753
I5	F. oxysporum	mine	Cu	1000	1	0.3341	0.0644813
I5	F. oxysporum	mine	Cu	1000	1	0.7626	0.0671088
I5	F. oxysporum	mine	Cu	1000	1	0.5253	0.0903516
I5	F. oxysporum	mine	Fe	1000	1	0.7216	0.151536
I5	F. oxysporum	mine	Fe	1000	1	0.669	0.17394
I5	F. oxysporum	mine	Fe	1000	1	0.6999	0.174975
I5	F. oxysporum	mine	Fe	600	1	2.5445	0.30534
I5	F. oxysporum	mine	Fe	600	1	2.4429	0.305362
I5	F. oxysporum	mine	Fe	600	1	2.9887	0.394508
I5	F. oxysporum	mine	Zn	200	1	7.8162	0.773804	3120	2.41427
I5	F. oxysporum	mine	Cu	600	1	4.0618	0.779866	9800	7.64268
I5	F. oxysporum	mine	Cu	600	1	4.2478	0.781595	9900	7.73779
I5	F. oxysporum	mine	Cu	600	1	4.36	0.79352	6870	5.45148
I5	F. oxysporum	mine	Zn	200	1	7.9132	0.807146	3240	2.61515
I5	F. oxysporum	mine	Zn	200	1	10.9644	0.811366	3160	2.56392
I5	F. oxysporum	mine	Zn	600	1	7.7932	0.818286	6820	5.58071
I5	F. oxysporum	mine	Zn	600	1	7.5466	0.875406	5900	5.16489
I5	F. oxysporum	mine	Cu	0	1	6.4626	0.885376	4.43	0.00392222
I5	F. oxysporum	mine	Fe	0	1	6.4626	0.885376	72.6	0.0642783
I5	F. oxysporum	mine	Zn	0	1	6.4626	0.885376	42.4	0.03754
I5	F. oxysporum	mine	Fe	200	1	8.3636	0.886542	7880	6.98595
I5	F. oxysporum	mine	Zn	600	1	8.7487	0.892367	6470	5.77362
I5	F. oxysporum	mine	Cu	0	1	5.8706	0.933425	4.17	0.00389238
I5	F. oxysporum	mine	Fe	0	1	5.8706	0.933425	76.2	0.071127
I5	F. oxysporum	mine	Zn	0	1	5.8706	0.933425	42.6	0.0397639
I5	F. oxysporum	mine	Cu	0	1	7.2013	0.957773	4.35	0.00416631
I5	F. oxysporum	mine	Fe	0	1	7.2013	0.957773	70.9	0.0679061
I5	F. oxysporum	mine	Zn	0	1	7.2013	0.957773	42.4	0.0406096
I5	F. oxysporum	mine	Cu	200	1	10.1681	0.976138	7120	6.9501
I5	F. oxysporum	mine	Fe	200	1	5.305	0.981425	7590	7.44902
I5	F. oxysporum	mine	Fe	200	1	7.6092	1.02724	7960	8.17685
I5	F. oxysporum	mine	Cu	200	1	9.5183	1.1422	6510	7.4357
I5	F. oxysporum	mine	Cu	200	1	9.7573	1.33675	5590	7.47243
I5	F. oxysporum	mine	Zn	1000	1	9.3999	1.53218	6160	9.43825
I5	F. oxysporum	mine	Zn	1000	1	10.1624	1.60566	6520	10.4689
I5	F. oxysporum	mine	Zn	1000	1	9.919	1.6168	7820	12.6434
I6	F. oxysporum	mine	Fe	1000	0	0	0
I6	F. oxysporum	mine	Fe	1000	0	0	0
I6	F. oxysporum	mine	Fe	1000	0	0	0
I6	F. oxysporum	mine	Cu	1000	1	0.1696	0.0368032
I6	F. oxysporum	mine	Cu	1000	1	0.1551	0.10128
I6	F. oxysporum	mine	Cu	1000	1	2.1346	0.356478
I6	F. oxysporum	mine	Fe	600	1	6.7575	0.689265	11300	7.78869
I6	F. oxysporum	mine	Cu	600	1	5.3948	0.717508	11200	8.03609
I6	F. oxysporum	mine	Fe	600	1	4.442	0.724046	8750	6.3354
I6	F. oxysporum	mine	Cu	600	1	3.9664	0.745683	12300	9.1719
I6	F. oxysporum	mine	Cu	600	1	6.5811	0.750245	11800	8.8529
I6	F. oxysporum	mine	Cu	0	1	5.0307	0.784789	4.02	0.00315485
I6	F. oxysporum	mine	Fe	0	1	5.0307	0.784789	78.8	0.0618414
I6	F. oxysporum	mine	Zn	0	1	5.0307	0.784789	42.7	0.0335105
I6	F. oxysporum	mine	Cu	0	1	5.0906	0.789043	3.24	0.0025565
I6	F. oxysporum	mine	Fe	0	1	5.0906	0.789043	51.3	0.0404779
I6	F. oxysporum	mine	Zn	0	1	5.0906	0.789043	38.8	0.0306149
I6	F. oxysporum	mine	Fe	200	1	6.2805	0.791343	8380	6.63145
I6	F. oxysporum	mine	Fe	600	1	6.1971	0.805623	9400	7.57286
I6	F. oxysporum	mine	Zn	600	1	5.6842	0.875367	9010	7.88705
I6	F. oxysporum	mine	Zn	600	1	5.8279	0.909152	9100	8.27329
I6	F. oxysporum	mine	Cu	0	1	6.2108	0.919198	3.45	0.00317123
I6	F. oxysporum	mine	Fe	0	1	6.2108	0.919198	61.5	0.0565307
I6	F. oxysporum	mine	Zn	0	1	6.2108	0.919198	33.4	0.0307012
I6	F. oxysporum	mine	Zn	600	1	5.1338	0.934352	5540	5.17631
I6	F. oxysporum	mine	Fe	200	1	6.4058	0.999305	9080	9.07369
I6	F. oxysporum	mine	Fe	200	1	5.8836	1.00021	7280	7.28154
I6	F. oxysporum	mine	Cu	200	1	6.8106	1.01478	4320	4.38385
I6	F. oxysporum	mine	Cu	200	1	6.3667	1.08234	3410	3.69078
I6	F. oxysporum	mine	Cu	200	1	6.8985	1.08996	3440	3.74947
I6	F. oxysporum	mine	Zn	200	1	7.7689	1.18087	3200	3.77879
I6	F. oxysporum	mine	Zn	200	1	8.4605	1.27754	2990	3.81983
I6	F. oxysporum	mine	Zn	200	1	7.2411	1.28167	3090	3.96037
I6	F. oxysporum	mine	Zn	1000	1	10.0726	1.30944	8380	10.9731
I6	F. oxysporum	mine	Zn	1000	1	9.7557	1.41458	6080	8.60063
I6	F. oxysporum	mine	Zn	1000	1	9.0894	1.42704	8340	11.9015
I7	F. oxysporum	mine	Cu	1000	1	1.1819	0.148919
I7	F. oxysporum	mine	Cu	1000	1	2.2967	0.261824
I7	F. oxysporum	mine	Fe	1000	1	1.5734	0.270625
I7	F. oxysporum	mine	Fe	1000	1	1.9334	0.293877
I7	F. oxysporum	mine	Fe	1000	1	1.9533	0.320341
I7	F. oxysporum	mine	Cu	1000	1	3.6747	0.514458	6810
I7	F. oxysporum	mine	Fe	200	1	3.9274	0.569473	2110	1.20159
I7	F. oxysporum	mine	Cu	0	1	6.3199	0.587751	5.13	0.00301516
I7	F. oxysporum	mine	Fe	0	1	6.3199	0.587751	89.6	0.0526625
I7	F. oxysporum	mine	Zn	0	1	6.3199	0.587751	58.4	0.0343246
I7	F. oxysporum	mine	Cu	0	1	6.5887	0.592983	5.96	0.00353418
I7	F. oxysporum	mine	Fe	0	1	6.5887	0.592983	90.5	0.053665
I7	F. oxysporum	mine	Zn	0	1	6.5887	0.592983	61.9	0.0367056
I7	F. oxysporum	mine	Cu	0	1	7.085	0.63765	5.59	0.00356446
I7	F. oxysporum	mine	Fe	0	1	7.085	0.63765	79.8	0.0508845
I7	F. oxysporum	mine	Zn	0	1	7.085	0.63765	59.8	0.0381315
I7	F. oxysporum	mine	Zn	600	1	7.1205	0.655086	4120	2.69895
I7	F. oxysporum	mine	Fe	200	1	4.1884	0.674332	2070	1.39587
I7	F. oxysporum	mine	Fe	600	1	4.2604	0.694445	16300	11.3195
I7	F. oxysporum	mine	Fe	600	1	3.9781	0.708102	8640	6.118
I7	F. oxysporum	mine	Zn	200	1	5.668	0.714168	2700	1.92825
I7	F. oxysporum	mine	Cu	600	1	7.6884	0.72271	12000	8.67252
I7	F. oxysporum	mine	Zn	200	1	6.6371	0.723444	2650	1.91713
I7	F. oxysporum	mine	Cu	600	1	6.0906	0.724781	12600	9.13225
I7	F. oxysporum	mine	Cu	600	1	4.826	0.733552	11000	8.06907
I7	F. oxysporum	mine	Zn	200	1	6.6434	0.737417	2650	1.95416
I7	F. oxysporum	mine	Zn	600	1	7.3858	0.745966	4580	3.41652
I7	F. oxysporum	mine	Zn	600	1	7.6316	0.76316	4260	3.25106
I7	F. oxysporum	mine	Cu	200	1	7.4485	0.774644	5990	4.64012
I7	F. oxysporum	mine	Cu	200	1	8.3822	0.796309	6210	4.94508
I7	F. oxysporum	mine	Fe	200	1	4.8752	0.828784	3470	2.87588
I7	F. oxysporum	mine	Zn	1000	1	9.4327	0.858376	9620	8.25757
I7	F. oxysporum	mine	Zn	1000	1	7.6385	0.863151	6920	5.973
I7	F. oxysporum	mine	Zn	1000	1	9.2183	0.86652	11000	9.53172
I7	F. oxysporum	mine	Fe	600	1	6.1044	0.933973	9790	9.1436
I7	F. oxysporum	mine	Cu	200	1	12.7303	1.03115	5710	5.88789
I8	F. Tricintum	outlet	Fe	1000	0	0	0
I8	F. Tricintum	outlet	Fe	1000	0	0	0
I8	F. Tricintum	outlet	Fe	1000	0	0	0
I8	F. Tricintum	outlet	Fe	600	0	0	0
I8	F. Tricintum	outlet	Fe	600	0	0	0
I8	F. Tricintum	outlet	Fe	600	0	0	0
I8	F. Tricintum	outlet	Cu	1000	1	0.0245	0.0009065
I8	F. Tricintum	outlet	Cu	1000	1	0.0081	0.0015228
I8	F. Tricintum	outlet	Cu	1000	1	0.0117	0.001755
I8	F. Tricintum	outlet	Zn	1000	1	0.915	0.13908
I8	F. Tricintum	outlet	Zn	1000	1	2.5947	0.350284
I8	F. Tricintum	outlet	Zn	1000	1	2.9528	0.413392
I8	F. Tricintum	outlet	Fe	200	1	4.8868	0.469133	958	0.449429
I8	F. Tricintum	outlet	Zn	600	1	4.8704	0.535744	33400	17.8938
I8	F. Tricintum	outlet	Zn	600	1	4.1633	0.545392	32200	17.5616
I8	F. Tricintum	outlet	Cu	600	1	3.2351	0.569378
I8	F. Tricintum	outlet	Cu	0	1	5.4562	0.578357	4.63	0.00267779
I8	F. Tricintum	outlet	Fe	0	1	5.4562	0.578357	70.6	0.040832
I8	F. Tricintum	outlet	Zn	0	1	5.4562	0.578357	64.2	0.0371305
I8	F. Tricintum	outlet	Zn	600	1	5.2334	0.580907	32300	18.7633
I8	F. Tricintum	outlet	Cu	200	1	5.8099	0.627469	8580	5.38369
I8	F. Tricintum	outlet	Cu	200	1	5.8782	0.628967	7000	4.40277
I8	F. Tricintum	outlet	Fe	200	1	5.684	0.636608	9140	5.8186
I8	F. Tricintum	outlet	Cu	600	1	3.7093	0.638	12300	7.8474
I8	F. Tricintum	outlet	Cu	200	1	4.7806	0.6406	8860	5.67572
I8	F. Tricintum	outlet	Cu	0	1	6.8291	0.655594	4.26	0.00279283
I8	F. Tricintum	outlet	Fe	0	1	6.8291	0.655594	69.3	0.0454326
I8	F. Tricintum	outlet	Zn	0	1	6.8291	0.655594	65.9	0.0432036
I8	F. Tricintum	outlet	Cu	0	1	7.1613	0.65884	4.49	0.00295819
I8	F. Tricintum	outlet	Fe	0	1	7.1613	0.65884	65.5	0.043154
I8	F. Tricintum	outlet	Zn	0	1	7.1613	0.65884	53.7	0.0353797
I8	F. Tricintum	outlet	Cu	600	1	4.0232	0.728199	13200	9.61223
I8	F. Tricintum	outlet	Zn	200	1	6.2429	0.736662	228	0.167959
I8	F. Tricintum	outlet	Zn	200	1	6.3053	0.750331	426	0.319641
I8	F. Tricintum	outlet	Zn	200	1	7.5972	0.75972	1600	1.21555
I8	F. Tricintum	outlet	Fe	200	1	5.8262	0.885582	11500	10.1842

### Sheet: Table S3
Table S3: Observed survival across heavy metals, concentrations, and fungal groups.
Metal	Concentration (mg/L)	F. oxysporum control	F. tricinctum control	F. oxysporum mine	F. tricinctum outlet
Cu	0	9/9 (100%)	3/3 (100%)	15/15 (100%)	3/3 (100%)
	200	9/9 (100%)	3/3 (100%)	15/15 (100%)	3/3 (100%)
	600	3/9 (33%)	0/3 (0%)	15/15 (100%)	3/3 (100%)
	1000	0/9 (0%)	0/3 (0%)	15/15 (100%)	3/3 (100%)
Fe	0	9/9 (100%)	3/3 (100%)	15/15 (100%)	3/3 (100%)
	200	9/9 (100%)	3/3 (100%)	15/15 (100%)	3/3 (100%)
	600	9/9 (100%)	0/3 (0%)	15/15 (100%)	0/3 (0%)
	1000	6/9 (67%)	0/3 (0%)	9/15 (60%)	0/3 (0%)
Zn	0	9/9 (100%)	3/3 (100%)	15/15 (100%)	3/3 (100%)
	200	9/9 (100%)	3/3 (100%)	15/15 (100%)	3/3 (100%)
	600	6/9 (67%)	3/3 (100%)	15/15 (100%)	3/3 (100%)
	1000	9/9 (100%)	3/3 (100%)	15/15 (100%)	3/3 (100%)
Values are shown as number of surviving replicates / total replicates, followed by the observed survival percentage in parentheses.

### Sheet: Table S4
Type II - χ² tests from metal-specific models
Dataset	Metal	Effect	df	χ²	p-value
All samples	Cu	group	3	98.46	<0.001
		concentration	1	212.83	<0.001
		group × concentration	3	20.96	<0.001
	Fe	group	3	14.05	0.0028
		concentration	1	214.33	<0.001
		group × concentration	3	10.57	0.014
	Zn	group	3	6.87	0.076
		concentration	1	8.93	0.0028
		group × concentration	3	98.93	<0.001
Survivors only	Cu	group	3	26.36	<0.001
		concentration	1	86.2	<0.001
		group × concentration	3	2.37	0.499
	Fe	group	3	1.83	0.609
		concentration	1	82.87	<0.001
		group × concentration	3	3.19	0.363
	Zn	group	3	6.53	0.089
		concentration	1	3.05	0.081
		group × concentration	3	84.47	<0.001
